# The early embryonic transcriptome of a Hawaiian *Drosophila* picture-wing fly shows evidence of altered gene expression and novel gene evolution

**DOI:** 10.1101/2021.10.29.466520

**Authors:** Madeline Chenevert, Bronwyn Miller, Ahmad Karkoutli, Anna Rusnak, Susan Lott, Joel Atallah

**Author notes:** **Madeline Chenevert:** Hayward Genetics Center, Tulane University School of Medicine, 1430 Tulane Avenue, SL-31, New Orleans, LA 70112. **Anna Rusnak:** Center for Biomedical Engineering, Brown University, Box A-2, Arnold Lab, 91 Waterman Street, Suite 211, Providence, RI 02912. **Ahmad Karkoutli:** LSUHSC School of Medicine, 1901 Perdido St, New Orleans, LA 70112.

## Abstract

A massive adaptive radiation on the Hawaiian archipelago has produced approximately one quarter of the fly species in the family Drosophilidae. The Hawaiian *Drosophila* clade has long been recognized as a model system for the study of both the ecology of island endemics and the evolution of developmental mechanisms, but relatively few genomic and transcriptomic datasets are available for this group. We present here a differential expression analysis of the transcriptional profiles of two highly conserved embryonic stages in the Hawaiian picture-wing fly *Drosophila grimshawi*. When we compared our results to previously published datasets across the family Drosophilidae, we identified cases of both gains and losses of gene representation in *D. grimshawi*, including an apparent delay in Hox gene activation. We also found high expression of unannotated genes. Most transcripts of unannotated genes with open reading frames do not have homologs in non-Hawaiian *Drosophila* species, although the vast majority have sequence matches in other genomes of the Hawaiian picture-wing flies. Some of these genes may have arisen from non-coding sequence in the ancestor of Hawaiian flies or during the evolution of the clade. Our results suggests that both the modified use of ancestral genes and the evolution of new ones may occur in rapid radiations.

**RESEARCH HIGHLIGHTS:** The early embryonic transcriptome of the Hawaiian fly *Drosophila grimshawi* shows a loss of expression of conserved Stage 5 genes, including the Hox genes

The de novo evolution of embryonically expressed genes may be occurring in the Hawaiian *Drosophila* lineage

**AUTHORS’ STATEMENT:** This paper is not being considered for publication elsewhere. This study formed part of Madeline Chenevert’s M.S. thesis.
