## Supplementary material for "The early embryonic transcriptome of a Hawaiian *Drosophila* picture-wing fly shows evidence of altered gene expression and novel gene evolution": Table S3

### Sheet: Sheet1
Gap genes
Dmel_name	Dmel_st2	Dmel_st5	Dsim_name	Dsim_st2	Dsim_st5	Dsec_name	Dsec_st2	Dsec_st5	Dmau_name	Dmau_st2	Dmau_st5	Dyak_name	Dyak_st2	Dyak_st5	Dsan_name	Dsan_st2	Dsan_st5	Dere_name	Dere_st2	Dere_st5	Dana_name	Dana_st2	Dana_st5	Dpse_name	Dpse_st2	Dpse_st5	Dper_name	Dper_st2	Dper_st5	Dmir_name	Dmir_st2	Dmir_st5	Dwil_name	Dwil_st2	Dwil_st5	Dmoj_name	Dmoj_st2	Dmoj_st5	Dvir_name	Dvir_st2	Dvir_st5	Dgri_name	Dgri_st2	Dgri_st5
Kr	0.0339239	144.529	Dsim\GD11921	0.0839178	107.913	Dsec\GM11927	0.212243	149.274	Kr-PA	0.0879667	164.861	Dyak\GE14467	0.00942561	161.178	Dyak\GE14467	0.157819	156.129	Dere\GG23037	0.0247669	164.722	Dana\GF11502	0	51.3001	Dpse\GA17390	0.0494934	136.119	Dper\GL16823	0.00798554	232.361	FBpp0276396-D1_1	0.0816882	99.724	Dwil\GK21719	0	205.247	Dmoj\GI18470	0.197134	99.3912	Dvir\Kr	0	59.8495	LOC6568827	0.0973344	154.383	Kr
kni	0.0105658	52.3804	Dsim\kni	0.0171752	59.7343	Dsec\kni	0.0225959	65.8613	kni-PA	0.0456905	50.253	Dyak\GE22389	0	61.5113	Dyak\GE22389	0.0217899	73.9103	Dere\GG13292	0.204225	78.7415	Dana\GF24121	0.012036	34.0215	Dpse\GA18381	0.0109663	8.78088	Dper\GL12762	0.0275353	45.4859	FBpp0286048-D1_1	0.011665	33.0384	Dwil\GK10545	0	45.2851	Dmoj\GI11896	0.0118082	54.6461	Dvir\kni	0.0213471	69.534	LOC6557657	0.0885198	99.8526	kni
hb	50.3695	73.8571	Dsim\GD15118	49.2924	53.5138	Dsec\hb	54.6249	56.2053	hb-PB	21.9061	51.6701	Dyak\hb	65.5777	90.726	Dyak\hb	61.4489	126.692	Dere\GG17432	47.3949	59.9057	Dana\hb	31.4705	22.6046	Dpse\hb	64.3753	62.192	Dper\hb	77.0653	77.7644	FBpp0281166-D1_1	154.238	87.8294	Dwil\GK11279	86.9591	68.6861	Dmoj\GI22833	57.2291	73.8694	Dvir\hb	51.1851	37.1165	LOC6564031	62.2993	143.252	hb
gt	0.0225644	73.5609				Dsec\GM18880	0.368711	85.2937				Dyak\GE16945	0.0131226	72.0465	Dyak\GE16945	0.0268165	73.9021	Dere\GG12614	0.118181	81.1816	Dana\GF21952	0.0212062	53.3812	Dpse\GA20715	0.00992481	33.6156	Dper\GL14307	0.0260199	93.7348	FBpp0272963-D1_1	0.139427	92.6366	Dwil\GK17868	0.0088571	100.025	Dmoj\GI15181	0.0104722	77.7595	Dvir\GJ17061	0.00175886	41.1101	LOC6569272	0.068287	74.6907	gt
tll	0.0128223	30.2558	Dsim\GD21550	0.0256028	46.1246	Dsec\GM12909	0	72.6273	tll-PA	0.0185805	134.253	Dyak\GE10907	0	25.3964	Dyak\GE10907	0	30.9228	Dere\GG11781	0.0775021	48.4421	Dana\GF22927	0	66.6425	Dpse\GA12521	0.00804966	7.07024	Dper\GL13521	0.00584424	42.3075	FBpp0282968-D1_1	0.00799703	19.424	Dwil\GK14159	0	42.4277	Dmoj\GI22125	0.00264559	48.7958	Dvir\tll	0	28.877	LOC6569707	0.168149	88.0374	tll
hkb	0.00805051	35.5253	Dsim\GD19684	0.0139879	22.7157	Dsec\GM10707	0.0208279	22.3315	hkb-PA	0.0280212	20.553	Dyak\GE25358	0	20.8234	Dyak\GE25358	0	42.7355	Dere\GG11643	0.0149835	25.2998	Dana\GF16814	0.18127	38.4799	Dpse\GA22020	0.0304954	37.3479	Dper\GL12325	0.000819643	54.2658	FBpp0284621-D1_1	0.0411067	67.4904	Dwil\GK13762	0.00876646	82.997	Dmoj\GI22886	0.00401624	126.687	Dvir\GJ14181	0	51.1991	LOC6563640	0.0595241	47.6183	hkb
btd	0.0696851	18.8358				Dsec\GM11382	0.0246291	21.6739				Dyak\GE17806	0.0297179	18.5652	Dyak\GE17806	0.0461434	16.2503	Dere\GG18322	0.00609679	28.9326	Dana\GF22531	0.174881	13.7622	Dpse\GA22354	0.790891	11.0464	Dper\GL16371	0.00778169	25.12	FBpp0272278-D1_1	0.00698622	6.21674	Dwil\GK25352	0.225855	22.3787	Dmoj\GI15980	0.0144918	23.7862				LOC6564507	0.0253618	34.2592	btd
ems	0	10.9498	Dsim\GD18937	0.00597608	13.2987	Dsec\GM24141	0.00563659	11.5383	ems-PA	0	13.1333	Dyak\GE26304	0.00962121	12.4459	Dyak\GE26304	0	9.64353	Dere\GG19873	0.0204994	16.77	Dana\GF16103	0	10.8537	Dpse\GA15560	0.0204483	16.7712	Dper\GL24224	0	24.4452	FBpp0282075-D1_1	0.0177636	13.8319	Dwil\GK22678	0.0318108	26.1243	Dmoj\GI10044	0.0226335	16.0967	Dvir\GJ22569	0	15.1616	LOC6568379	0.0397987	44.5134	ems
otd (not found)																																													otd (not found)
Pair-rule genes																																													Pair-rule genes
Dmel_name	Dmel_st2	Dmel_st5	Dsim_name	Dsim_st2	Dsim_st5	Dsec_name	Dsec_st2	Dsec_st5	Dmau_name	Dmau_st2	Dmau_st5	Dyak_name	Dyak_st2	Dyak_st5	Dsan_name	Dsan_st2	Dsan_st5	Dere_name	Dere_st2	Dere_st5	Dana_name	Dana_st2	Dana_st5	Dpse_name	Dpse_st2	Dpse_st5	Dper_name	Dper_st2	Dper_st5	Dmir_name	Dmir_st2	Dmir_st5	Dwil_name	Dwil_st2	Dwil_st5	Dmoj_name	Dmoj_st2	Dmoj_st5	Dvir_name	Dvir_st2	Dvir_st5	Dgri_name	Dgri_st2	Dgri_st5
h	0.0217276	81.3845	Dsim\h	0.0586184	69.4025	Dsec\GM25080	0.028544	78.5874	h-PA	0.0502208	110.656	Dyak\GE20765	0.0130284	56.9958	Dyak\GE20765	0.00715609	57.4586	Dere\GG14338	0.0506137	94.502	Dana\GF24345	0.0132251	66.3974	Dpse\GA19636	0.0305642	65.4706	Dper\GL10333	0.0157886	116.249	FBpp0285970-D1_1	0.0335198	53.5417	Dwil\h	0.0102968	75.3503	Dmoj\GI12920	0.0780354	210.862	Dvir\h	0.0109946	57.9103				h
eve	0.0085695	55.7053				Dsec\GM21172	0	30.4857	eve-PA	0.0204564	12.5646	Dyak\eve	0.00493203	31.728	Dyak\eve	0	25.6449	Dere\eve	0.0244461	24.9258	Dana\GF11297	0.0142137	39.6339	Dpse\eve	0.0246037	43.6437	Dper\GL16768	0.0777206	243.874	FBpp0276339-D1_1	0.0332053	31.3358	Dwil\eve	0.122069	251.791	Dmoj\GI20020	0	82.8634	Dvir\eve	0	48.4144	LOC6560534	0.0443116	102.971	eve
run	0.0234753	69.5377	Dsim\run	0.019456	70.8714	Dsec\GM23050	0	58.9526				Dyak\run	0.0275386	68.435	Dyak\run	0.0232316	73.7261	Dere\run	0.218453	115.84	Dana\GF15970	0.00579577	48.4728	Dpse\run	0.0696598	59.339	Dper\GL15806	0.0763028	111.934	FBpp0273921-D1_1	0.0418179	68.2401	Dwil\GK19815	0.00663014	56.0314	Dmoj\GI15491	0.0797669	98.1759	Dvir\run	0	54.7266	LOC6569203	0.0236131	11.9663	run
ftz	0.0430682	195.547	Dsim\ftz	0.0536639	222.601	Dsec\ftz	0.10768	169.231	ftz-PA	0.0164439	196.958	Dyak\GE24884	0.0485785	215.501	Dyak\GE24884	0.123677	478.099	Dere\ftz	0.184907	297.391	Dana\GF17190	0.0225641	137.93	Dpse\ftz	0.0431138	205.963	Dper\GL21778	0.0053374	425.576	FBpp0300737-D1_1	0.0184208	166.553	Dwil\GK10825	0	350.079	Dmoj\GI24714	0.00291317	223.086	Dvir\GJ23928	0.00200098	163.336	LOC6563099	0.0849631	35.7641	ftz
opa	0.0541317	143.98	Dsim\GD19752	0.0501445	124.189	Dsec\GM10780	0.0762245	144.884	opa-PA	0.303696	106.934	Dyak\GE25438	0.0569351	186.438	Dyak\GE25438	0.0601024	289.504	Dere\GG12590	0.0607296	142.82	Dana\GF18915	0.0338291	136.946	Dpse\GA10924	0.187122	146.402	Dper\GL21621	0.00557505	481.411	FBpp0281511-D1_1	0.0963973	316.959	Dwil\GK13239	0.00834013	403.656	Dmoj\GI10245	0.0136216	396.341	Dvir\GJ11051	0.0200785	203.651	LOC6567549	0.0179176	20.519	opa
odd	0.0283421	116.331	Dsim\GD22743	0.0122684	125.833	Dsec\GM18135	0.069774	94.0421				Dyak\GE14830	0.0123768	113.15	Dyak\GE14830	0.0180092	109.062	Dere\GG24424	0.119124	83.4537	Dana\GF14661	0.0117488	90.2388	Dpse\GA17731	0.0406468	97.975	Dper\GL19469	1.17892e-10	175.112	FBpp0280593-D1_1	0.0531115	70.4151	Dwil\GK15475	0.00242289	238.008	Dmoj\GI17766	0.0194822	72.7247	Dvir\GJ17592	0.00735742	86.9199	LOC6566751	0.0481171	34.3867	odd
slp (not found)																																													slp (not found)
prd	0.0196451	132.284	Dsim\GD22133	0.0522445	150.241	Dsec\GM26340	0.0444961	133.321	prd-PB	0.0373765	276.739	Dyak\GE12435	0.051916	128.672	Dyak\GE12435	0.0410193	343.631	Dere\GG10275	0.0930965	195.537	Dana\GF23439	0.00869268	102.313	Dpse\GA19807	0.0171654	224.3	Dper\GL14130	0.0020951	450.603	FBpp0285240-D1_1	0.165042	208.073	Dwil\GK21081	0.0221223	331.161	Dmoj\GI14821	0	344.694	Dvir\GJ23973	0.00653772	188.843	LOC6562392	0.0154944	19.9015	prd
Segment polarity genes
Dmel_name	Dmel_st2	Dmel_st5	Dsim_name	Dsim_st2	Dsim_st5	Dsec_name	Dsec_st2	Dsec_st5	Dmau_name	Dmau_st2	Dmau_st5	Dyak_name	Dyak_st2	Dyak_st5	Dsan_name	Dsan_st2	Dsan_st5	Dere_name	Dere_st2	Dere_st5	Dana_name	Dana_st2	Dana_st5	Dpse_name	Dpse_st2	Dpse_st5	Dper_name	Dper_st2	Dper_st5	Dmir_name	Dmir_st2	Dmir_st5	Dwil_name	Dwil_st2	Dwil_st5	Dmoj_name	Dmoj_st2	Dmoj_st5	Dvir_name	Dvir_st2	Dvir_st5	Dgri_name	Dgri_st2	Dgri_st5
en	0	5.69758	Dsim\en	0.00496644	5.67565	Dsec\en	0	5.42821	en-PB	0	1.06903	Dyak\GE13516	0	11.1591	Dyak\GE13516	0	9.11827	Dere\GG22644	0	11.0225	Dana\GF12393	0	4.79655	Dpse\en	0.0207536	5.03279	Dper\GL10677	0.00993126	7.98102	FBpp0276837-D1_1	0.00795918	0.161178	Dwil\GK22225	0	4.42437	Dmoj\GI21047	0.00752107	2.84774	Dvir\en	0	4.99907				en
wg	0.00712407	30.5737				Dsec\GM16366	0.012471	26.7001	wg-PA	0.0242615	21.7912	Dyak\GE14450	0.0250949	47.2554	Dyak\GE14450	0	31.9832	Dere\wg	0.00873292	36.1349	Dana\wg	0.00658124	29.3411	Dpse\wg	0.0387522	22.6306	Dper\GL18899	0.00588747	40.0102	FBpp0280219-D1_1	0.0308349	11.9524				Dmoj\GI23655	0	19.9929	Dvir\wg	0.00907908	15.3609	LOC6567089	0.00825074	3.85951	wg
ci	0.0583829	351.361	Dsim\ci	0.444205	214.904	Dsec\GM23237	0.125928	288.433	ci-PA	0.156398	293.86	Dyak\ci	0.056378	493.466	Dyak\ci	0.0905661	438.997	Dere\GG16466	0.0750541	377.031	Dana\GF19046	0.109689	513.78	Dpse\GA27838	0.243773	316.309	Dper\GL18388	0.00110951	368.222	FBpp0285383-D1_1	0.176598	230.835	Dwil\GK13666	0.0362135	330.161	Dmoj\GI14119	0.0322917	488.239	Dvir\GJ14655	0.00968607	293.938	LOC6570267	2.177	17.5337	ci
hh	0	7.68742	Dsim\GD18403	0	5.0169	Dsec\GM23589	0	2.86913	hh-PA	0	1.98352	Dyak\GE23980	0	11.77	Dyak\GE23980	0	8.31335	Dere\GG12458	0	7.39792	Dana\GF18029	0	3.1452				Dper\GL23598	0	7.86152				Dwil\GK12833	0.0346061	7.42623	Dmoj\GI24573	0	6.04666	Dvir\GJ22641	0	9.47308	LOC6567467	2.53412	6.59548	hh
fu	20.0103	34.966	Dsim\GD24858	17.744	67.1183	Dsec\GM22909	28.1301	93.122	fu-PA	22.2739	42.7224	Dyak\GE17742	26.9919	18.8719	Dyak\GE17742	26.2296	15.3855	Dere\GG19178	19.9859	31.4344	Dana\GF22541	13.1457	6.48417	Dpse\GA19680	9.39021	36.4134	Dper\GL26989	26.2282	99.3253	FBpp0272191-D1_1	9.64033	34.2789	Dwil\GK10190	28.926	26.1824	Dmoj\GI11181	19.0042	92.6955	Dvir\fu	23.8755	57.5815	LOC6565432	28.6791	64.2648	fu
arm	122.256	871.953	Dsim\GD16405	131.971	990.986	Dsec\GM18941	154.328	939.398	arm-PA	188.955	1081.7	Dyak\GE16998	217.211	1310.1	Dyak\GE16998	261.266	1707.96	Dere\GG12670	151.575	1473.89	Dana\GF19474	84.2134	613.351										Dwil\GK16376	130.481	884.487	Dmoj\GI21760	110.203	946.466	Dvir\GJ19138	131.471	924.595	LOC6569289	90.2477	373.76	arm
ptc	0.0293919	180.598	Dsim\GD15378	0.464886	198.306	Dsec\GM21054	0.167202	156.486	ptc-PA	0.0938753	166.538	Dyak\GE19216	0.0724578	208.051	Dyak\GE19216	0.0559639	229.448	Dere\GG23375	0.1422	282.69	Dana\GF12372	0.0159826	115.244	Dpse\GA15365	0.308432	173.954	Dper\GL10416	0.0403974	427.024	FBpp0278378-D1_1	0.0844359	79.7905	Dwil\GK21732	0.047469	290.57	Dmoj\GI18803	0.607309	430.546	Dvir\GJ21830	0.00945018	346.688	LOC6561033	11.3859	61.987	ptc
gsb	0.00676608	11.8717	Dsim\GD11918	0	12.63	Dsec\GM11922	0	10.6015	gsb-PA	0	6.08165	Dyak\GE14464	0	23.9883	Dyak\GE14464	0	27.2815	Dere\GG23031	0	14.2975	Dana\GF13361	0	5.2812	Dpse\GA17419	0.0189682	13.7891	Dper\GL17644	0	20.2399	FBpp0278064-D1_1	0.0526432	2.03778	Dwil\GK21576	0.00471929	23.4365	Dmoj\GI21167	0.00237922	4.74452	Dvir\GJ21022	0	4.3541	LOC6568761	0.0342949	0.0686109	gsb
pan	3.3774	120.129	Dsim\pan	1.76539	81.3188	Dsec\GM23239	0.707493	95.9535	pan-PJ	1.1833	62.0764	Dyak\GE14535	7.90241	97.3821	Dyak\GE14535	3.45291	71.5906	Dere\GG16376	3.87617	58.7281	Dana\GF19332	4.02041	81.582	Dpse\GA14746	29.196	201.871	Dper\GL18397	22.6769	233.726	FBpp0275643-D1_1	28.9695	108.987	Dwil\GK13619	0.210761	163.422	Dmoj\GI14114	14.2897	205.099	Dvir\GJ21981	2.33671	180.617	LOC6570275	10.7463	67.3721	pan
Hox genes
Dmel_name	Dmel_st2	Dmel_st5	Dsim_name	Dsim_st2	Dsim_st5	Dsec_name	Dsec_st2	Dsec_st5	Dmau_name	Dmau_st2	Dmau_st5	Dyak_name	Dyak_st2	Dyak_st5	Dsan_name	Dsan_st2	Dsan_st5	Dere_name	Dere_st2	Dere_st5	Dana_name	Dana_st2	Dana_st5	Dpse_name	Dpse_st2	Dpse_st5	Dper_name	Dper_st2	Dper_st5	Dmir_name	Dmir_st2	Dmir_st5	Dwil_name	Dwil_st2	Dwil_st5	Dmoj_name	Dmoj_st2	Dmoj_st5	Dvir_name	Dvir_st2	Dvir_st5	Dgri_name	Dgri_st2	Dgri_st5
lab	0.0133914	0.498793	Dsim\GD19895			Dsec\GM10536	0	0.330474	lab-PA	0.25028	3.58565	Dyak\GE25839	0.00582835	0.952347	Dyak\GE25839	0.00854837	1.52399	Dere\GG10324	0	0.968278	Dana\GF17803	0	0.454778	Dpse\lab	0.946806	5.18873	Dper\GL22053	1.50928	6.09097	FBpp0300466-D1_1	6.67537998180576e-316	1.17124	Dwil\GK10836	0.0249977	0.172773	Dmoj\GI23760	0.353454	0.623303	Dvir\lab	0.0190733	0.53126	LOC6564148	0.00343625	1.75
Dfd	0.0181099	18.7013	Dsim\GD19518	0	17.3071	Dsec\GM10914	0.00734999	24.375	Dfd-PA	0	37.4576	Dyak\GE24883	0.00692062	23.3696	Dyak\GE24883	0	23.3168	Dere\GG13676	0.0069841	37.0556	Dana\GF17792	0	19.6666	Dpse\Dfd	0.010891	38.4654	Dper\GL22041	0	28.6499	FBpp0284296-D1_1	0.0213891	19.0924	Dwil\GK12253	0.00640821	16.7713	Dmoj\GI24717	0.0203073	29.3762	Dvir\GJ23932	0.178278	10.07	LOC6564367	0	0.587448
Scr	0	2.81726	Dsim\GD19515	0	3.07731	Dsec\GM10524	0	2.49885				Dyak\GE25827	0	4.29591	Dyak\GE25827	0.0895713	4.85232	Dere\GG10180	0	4.40171	Dana\GF17790	0.00983171	2.86536	Dpse\Scr	0.0161751	4.23257	Dper\GL22040	0.0130629	4.61073	FBpp0300460-D1_1	0.00410325	3.32023	Dwil\GK10826	0.0018931	5.8664	Dmoj\GI24715	0.00234192	1.16324	Dvir\GJ23929	0	2.01879	LOC6563100	0	0.0399799
Antp	0.0101162	13.4328	Dsim\Ubx	0.00708658	8.13993	Dsec\GM10522	0	14.9778	Antp-PM	0.0375572	3.9325	Dyak\GE25826	0.00460086	25.6921	Dyak\GE25826	0	30.7195	Dere\Antp	0	13.7724	Dana\GF17789	0	10.6653	Dpse\Antp	0.390153	16.2729	Dper\GL22036	0.0239923	20.0391	FBpp0284292-D1_1	0.0353473	6.39435	Dwil\GK10824	0.0574051	25.9383	Dmoj\GI24713	0.00611203	7.79957	Dvir\Antp	0.00885467	10.019	LOC6563098	0	0.0112159
Ubx	0.00681735	9.81196	Dsim\GD20268	0.000350482	0.0116786	Dsec\Ubx	0	0.175229	Ubx-PA	0	3.77776	Dyak\Ubx	0	2.46448	Dyak\Ubx	0	4.05554	Dere\Ubx	0	3.20124	Dana\GF17924	0	2.87071	Dpse\Ubx	0.00387386	1.40226	Dper\GL23004	0	3.79503	FBpp0281796-D1_1	0.00575265	1.14325	Dwil\GK13855	0.0074661	3.0226	Dmoj\GI24708	0	5.0235	Dvir\Ubx	0	6.37451	LOC6563482	0	1.32641
abd-A	0	12.748	Dsim\Abd-B	0.0111176	5.25378	Dsec\GM15405	0.00566622	7.57063	abd-A-PB	0.0151478	9.52457	Dyak\GE26127	0.00662298	18.7426	Dyak\GE26127	0.0300781	23.4656	Dere\GG16810	0	8.24546	Dana\GF17922	0	12.0026	Dpse\GA26453	0.00538177	4.5273	Dper\GL23002	0.0181819	8.5697	FBpp0281794-D1_1	0.0116013	5.60331	Dwil\GK13853	0.00317979	10.8	Dmoj\GI23753	0.00430919	7.2716	Dvir\abd-A	0	13.2248	LOC6563216	0	0.515206
Abd-B	0.00791904	5.40519		0.0332497	1.79247	Dsec\Abd-B	0.00415408	1.29367				Dyak\GE26123	0	2.4881	Dyak\GE26123	0.0739507	2.09021	Dere\GG16806	0	1.38601	Dana\GF17921	0	0.0990853	Dpse\GA11117	0.0437169	0.772637	Dper\GL23001	0.0634714	1.31466	FBpp0302551-D1_1	0.00788725	0.510573	Dwil\GK13851	0.00856793	0.686157	Dmoj\GI23752	0.039026	0.574292	Dvir\GJ10598	0.023107	0.446152	LOC6564192	0	0.518124

### Sheet: Sheet4
		st2	st5
Dmel	lab	0.0133914	0.498793
Dmel	Dfd	0.0181099	18.7013
Dmel	Scr	0	2.81726
Dmel	Antp	0.0101162	13.4328
Dmel	Ubx	0.00681735	9.81196
Dmel	abd-A	0	12.748
Dmel	Abd-B	0.00791904	5.40519
Dsim	lab
Dsim	Dfd	0	17.3071
Dsim	Scr	0	3.07731
Dsim	Antp	0.00708658	8.13993
Dsim	Ubx	0.000350482	0.0116786
Dsim	abd-A	0.0111176	5.25378
Dsim	Abd-B	0.0332497	1.79247
Dsec	lab	0	0.330474
Dsec	Dfd	0.00734999	24.375
Dsec	Scr	0	2.49885
Dsec	Antp	0	14.9778
Dsec	Ubx	0	0.175229
Dsec	abd-A	0.00566622	7.57063
Dsec	Abd-B	0.00415408	1.29367
Dmau	lab	0.25028	3.58565
Dmau	Dfd	0	37.4576
Dmau	Scr
Dmau	Antp	0.0375572	3.9325
Dmau	Ubx	0	3.77776
Dmau	abd-A	0.0151478	9.52457
Dmau	Abd-B
Dyak	lab	0.00582835	0.952347
Dyak	Dfd	0.00692062	23.3696
Dyak	Scr	0	4.29591
Dyak	Antp	0.00460086	25.6921
Dyak	Ubx	0	2.46448
Dyak	abd-A	0.00662298	18.7426
Dyak	Abd-B	0	2.4881
Dsan	lab	0.00854837	1.52399
Dsan	Dfd	0	23.3168
Dsan	Scr	0.0895713	4.85232
Dsan	Antp	0	30.7195
Dsan	Ubx	0	4.05554
Dsan	abd-A	0.0300781	23.4656
Dsan	Abd-B	0.0739507	2.09021
Dere	lab	0	0.968278
Dere	Dfd	0.0069841	37.0556
Dere	Scr	0	4.40171
Dere	Antp	0	13.7724
Dere	Ubx	0	3.20124
Dere	abd-A	0	8.24546
Dere	Abd-B	0	1.38601
Dana	lab	0	0.454778
Dana	Dfd	0	19.6666
Dana	Scr	0.00983171	2.86536
Dana	Antp	0	10.6653
Dana	Ubx	0	2.87071
Dana	abd-A	0	12.0026
Dana	Abd-B	0	0.0990853
Dpse	lab	0.946806	5.18873
Dpse	Dfd	0.010891	38.4654
Dpse	Scr	0.0161751	4.23257
Dpse	Antp	0.390153	16.2729
Dpse	Ubx	0.00387386	1.40226
Dpse	abd-A	0.00538177	4.5273
Dpse	Abd-B	0.0437169	0.772637
Dper	lab	1.50928	6.09097
Dper	Dfd	0	28.6499
Dper	Scr	0.0130629	4.61073
Dper	Antp	0.0239923	20.0391
Dper	Ubx	0	3.79503
Dper	abd-A	0.0181819	8.5697
Dper	Abd-B	0.0634714	1.31466
Dmir	lab	6.67537998180576e-316	1.17124
Dmir	Dfd	0.0213891	19.0924
Dmir	Scr	0.00410325	3.32023
Dmir	Antp	0.0353473	6.39435
Dmir	Ubx	0.00575265	1.14325
Dmir	abd-A	0.0116013	5.60331
Dmir	Abd-B	0.00788725	0.510573
Dwil	lab	0.0249977	0.172773
Dwil	Dfd	0.00640821	16.7713
Dwil	Scr	0.0018931	5.8664
Dwil	Antp	0.0574051	25.9383
Dwil	Ubx	0.0074661	3.0226
Dwil	abd-A	0.00317979	10.8
Dwil	Abd-B	0.00856793	0.686157
Dmoj	lab	0.353454	0.623303
Dmoj	Dfd	0.0203073	29.3762
Dmoj	Scr	0.00234192	1.16324
Dmoj	Antp	0.00611203	7.79957
Dmoj	Ubx	0	5.0235
Dmoj	abd-A	0.00430919	7.2716
Dmoj	Abd-B	0.039026	0.574292
Dvir	lab	0.0190733	0.53126
Dvir	Dfd	0.178278	10.07
Dvir	Scr	0	2.01879
Dvir	Antp	0.00885467	10.019
Dvir	Ubx	0	6.37451
Dvir	abd-A	0	13.2248
Dvir	Abd-B	0.023107	0.446152
Dgri	lab	0.00343625	1.75
Dgri	Dfd	0	0.587448
Dgri	Scr	0	0.0399799
Dgri	Antp	0	0.0112159
Dgri	Ubx	0	1.32641
Dgri	abd-A	0	0.515206
Dgri	Abd-B	0	0.518124
