## Supplementary material for "The early embryonic transcriptome of a Hawaiian *Drosophila* picture-wing fly shows evidence of altered gene expression and novel gene evolution": Table S4

### Sheet: Sheet1
Table S3. List of genes with named D. melanogaster one-to-one orthologs that are strongly represented at stage 5 in D. grimshawi (FPKM > 3) and not represented at that stage in 14 other Drosophila species.
Gene name	D. melanogaster ortholog	St2 FPKM	St5 FPKM	GO terms: Biological Process	GO terms: Cellular Component	GO terms: Molecular Function
LOC6566404	CG10699 gene product from transcript CG10699-RF(Lim3)	0.06	3.28	regulation of transcription, DNA-templated, nervous system development, motor neuron axon guidance, regulation of cell cycle	nucleus	zinc ion binding, sequence-specific DNA binding
LOC6558853	spermatocyte arrest (sa)	53.2	85.72	meiotic nuclear division, male meiosis I, spermatogenesis, spermatid development, regulation of gene expression, spermatid differentiation	male germ cell nucleus, transcription factor TFIID complex, nucleolus
LOC6560696	Defensin (Def)	0	3.1	humoral immune response, response to bacterium, antibacterial humoral response, defense response to bacterium, innate immune response, defense response to Gram-positive bacterium,	extracellular space
LOC6564300	alpha-Esterase-9 (alpha-Est9)	21.75	38.53	neuron cell-cell adhesion, synapse assembly, modulation of synaptic transmission	integral component of plasma membrane, cell surface, synapse	cholinesterase activity,receptor activity, hydrolase activity, neurexin family protein binding, carboxylic ester hydrolase activity,
LOC6564456	Allatostatin A (AstA)	3.08	8.72	neuropeptide signaling pathway, negative regulation of juvenile hormone biosynthetic process	extracelleluar space	receptor binding, hormone activity, neuropeptide hormone activity, neuropeptide receptor binding
LOC6562669	Early gene at 23(E23)	11.93	5.65	regulation of circadian rhythm	Plasma membrane, membrane, integral component of membrane	ATP binding, ATPase activity,
LOC6558040	teyrha-meyrha (tey)	2.58	4.72	synaptic target recognition, protein ubiquitination, negative regulation of transcription, DNA-templated, positive regulation of canonical Wnt signaling pathway	nucleus
LOC6557731	multiple wing hairs (mwh)	14.11	39.58	establishment of planar polarity, imaginal disc-derived wing morphogenesis, Wnt signaling pathway, actin cytoskeleton organization, negative regulation of actin filament polymerization, imaginal disc-derived wing hair		actin binding, protein binding, Rho GTPase binding
